# The role of Fragile X in the control of vertebrate spinal cord networks

**DOI:** 10.64898/2026.02.06.704392

**Authors:** Jonathan J. Milla-Cruz, Abel Mebrahtu, Laken Moller, Michelle A. Tran, Ning Cheng, Patrick J. Whelan

## Abstract

Fragile X syndrome (FXS) is the most common inherited cause of intellectual disability and the leading monogenic cause of autism, resulting from mutations in the *Fmr1* gene. While extensive research points to widespread circuit hyperexcitability across cortical and subcortical circuits, the contribution of the spinal cord circuits in the motor phenotypes associated with FXS remains largely unexplored. Given that *Fmr1* is expressed in both dorsal and ventral spinal cord, including motoneurons, the possibility exists that loss of its protein product, FMRP, disrupts locomotor circuitry. Here, we investigate whether *Fmr1* deletion alters the function of the spinal central pattern generator (CPG) networks and gait-related motor output. Using isolated neonatal spinal cord preparations from *Fmr1* knockout (*Fmr1* KO) mice, we assessed the ability of spinal circuits to generate coordinated fictive locomotor activity *in vitro*. In parallel, we quantified the gait parameters and motor performance in freely moving adult mice during unskilled and skill-demanding tasks. Our findings indicate that, despite the absence of FMRP in spinal neurons, neonatal *Fmr1* KO spinal cords generated robust and coordinated locomotor rhythms compared to controls. Consistently, adult *Fmr1* KO mice exhibited normal gait metrics under baseline conditions. However, these mice displayed hyperactivity and performance deficits during more challenging motor tasks demanding higher coordination. These findings suggest that the fundamental locomotor circuitry is preserved in FXS, likely through compensatory mechanisms. Consequently, motor impairments in FXS may arise primarily from supraspinal or integrative circuit dysfunction, rather than intrinsic deficits in spinal CPG function.

**Graphical Abstract:** 

**Highlights:**

- Neonatal *Fmr1* KO spinal cords generated robust, coordinated locomotor rhythms similar to controls.
- Adult *Fmr1* KO mice exhibited normal gait metrics during baseline, unskilled locomotion.
- *Fmr1* KO mice displayed hyperactivity and performance deficits during skill-demanding motor tasks.
- FXS motor impairments may arise primarily from supraspinal or integrative circuit dysfunction
- Spinal cord circuitry appears to compensate for the fundamental loss of *Fmr1* function.
