## Supplemental Table 1 for "The role of Fragile X in the control of vertebrate spinal cord networks"

### Sheet: Figure 2
Figure 2Ei
Weigth (g)
Fem FVB	Fem FX	Male FVB	Male FX
5.62	4.37	5.29	4.87
5.88	4.03	7.02	4.48
5.93	4.13	6.87	3.89
5.2	5.3	6.7	2.45
6.09	5.01	6.14	5.38
5.93	5.33	6.86	5.68
5.37	5.13		7.15
6.85	6.79		5.68
7.56	6.17
Figure 2Eii
Righting reflex (s)
Fem FVB	Fem FX	Male FVB	Male FX
1	2.33333	1.75	1
1	1	1	2.75
1	1.66667	1.75	1
1.25	1	2	2
1.5	1	1	1
1.66667	1.66667	1	1.33333
1.66667	1		2.33333
1	1		3
1.66667	1.33333
Figure 2Eiii
Negative geotaxis (s)
Fem FVB	Fem FX	Male FVB	Male FX
8.33333	7	41.6667	16.6667
9.66667	18.3333	10.5	5.33333
9.33333	7.66667	10.6667	10.3333
9	14.25	5.66667	5.33333
40	17	18.3333	6.66667
8	6.66667	30	21.6667
8	11.3333		5.33333
6	8.66667		17.6667
36.5
Figure 2Eiv
Cliff aversion (s)
Fem FVB	Fem FX	Male FVB	Male FX
3.66667	3	21.5	7.33333
6	10	2.33333	4.33333
4.66667	3.33333	3.33333	4
3.66667	1	4.33333	2
5.33333	3	3.66667	3.33333
5.33333		2.33333
5.33333
4
2.66667

### Sheet: Figure 3
Figure 3Bi
Peak amplitude
Stim	Female FVB						Stim	Female FX
0.5	0.249521	0.755371	0.516747	0.409996	0.249345		0.5	0.400337	1.2975	0.129217	0.944445	0.855844
1	1.75371	1.3562	0.403725	0.36792	0.972604		1	0.572728	1.91108	0.556881	1.20018	1.47077
2	2.93245	1.84752	0.558076	0.911848	0.979381		2	0.617588	2.39097	0.633959	1.32326	1.63867
3	3.21285	1.87524	0.724072	0.385267	0.718254		3	0.642509	2.45098	0.667573	1.42753	1.59316
4	3.27073	1.84391	0.740082	0.581624	0.775018		4	0.603899	2.41061	0.686343	1.42952	1.59562
5	3.33268	1.87013	0.705764	1.03997	0.788002		5	0.595823	2.34149	0.706754	1.41591	1.60814
10	3.44651	1.91171	0.796657	0.582233	0.941219		10	0.636851	2.43448	0.670369	1.44058	1.6451
15	3.48437	1.9244	0.806215	0.614987	0.86471		15	0.66523	2.57854	0.716597	1.48853	1.72107
20	3.53549	1.96806	0.811576	0.588822	1.08815		20	0.637974	2.62782	0.944426	1.55443	1.70318
Stim	Male FVB							Stim	Male FX
0.5	1.12047	2.05911	0.834998	0.323819	0.102059	0.22099		0.5	0.218594	0.345367	0.410466	0.775983	0.253183	0.374597
1	1.78617	1.98081	1.53098	0.463367	0.100464	0.284037		1	0.863262	0.587902	1.13048	0.967121	0.329537	0.831418
2	2.01824	2.01861	1.90321	0.256465	0.264711	0.40467		2	1.47701	0.717161	1.35689	1.1006	0.499204	1.29692
3	2.22094	2.00781	2.16682	0.251381	0.359351	0.402684		3	1.68511	0.782403	1.44324	1.0947	0.477802	1.24405
4	2.24123	2.0192	2.19779	0.288637	0.424891	0.397055		4	1.82104	0.760456	1.41345	1.06598	0.495068	1.24113
5	2.31093	2.03258	2.19571	0.325139	0.447204	0.620459		5	1.85094	0.785038	1.40986	1.07136	0.479893	1.22351
10	2.50233	2.03987	2.17673	0.380564	0.553471	0.328453		10	1.89387	0.778712	1.45751	1.06888	0.508142	1.22156
15	2.66594	2.06179	2.27691	0.386494	0.527683	0.324511		15		0.743412	1.47775	1.14107	0.501316
20	2.61755	2.0606	2.34131	0.38122	0.557673	0.270731		20		0.738029	1.46891	1.1549	0.550792	1.24201
Figure 3Bii
Area under the curve
Stim	Female FVB						Stim	Female FX
0.5	0.169815	0.645194	0.518046	0.164102	0.193324		0.5	0.289553	1.0419	0.053701	0.686834	0.679977
1	1.85831	1.43623	0.373764	0.15892	0.68115		1	0.455495	1.87262	0.478598	1.03119	1.35233
2	3.13905	2.00298	0.600327	0.397362	0.739763		2	0.581393	2.3289	0.548135	1.26632	1.70518
3	3.40537	2.0139	0.750273	0.266389	0.606844		3	0.581534	2.38707	0.586656	1.3323	1.68921
4	3.51326	1.96386	0.754976	0.18963	0.674436		4	0.547918	2.31811	0.610547	1.29901	1.68109
5	3.5374	2.01317	0.715444	0.670803	0.510696		5	0.564389	2.19221	0.608298	1.27733	1.69774
10	3.6863	2.03086	0.782679	0.395072	0.844876		10	0.587879	2.24121	0.578789	1.24609	1.77615
15	3.71135	2.06455	0.764969	0.189324	0.783441		15	0.585101	2.44512	0.600412	1.25613	1.8062
20	3.77989	2.1083	0.764438	0.244228	1.01738		20	0.604503	2.47562	0.688588	1.25597	1.79928
Stim	Male FVB							Stim	Male FX
0.5	1.13132	2.22233	0.692073	0.308622	0.005287	0.237965		0.5	0.155401	0.248908	0.293068	0.59007	0.184115	0.23822
1	1.92304	2.11578	1.68335	0.470905	0.005533	0.29303		1	0.823082	0.425944	0.909807	0.901233	0.289191	0.729147
2	2.16907	2.11406	2.1154	0.231234	0.220767	0.419922		2	1.4799	0.678572	1.30069	1.03437	0.456373	1.28751
3	2.33814	2.17064	2.20121	0.231554	0.288687	0.39416		3	1.75667	0.734735	1.39225	0.695191	0.445968	1.27697
4	2.29583	2.19661	2.15058	0.255644	0.41037	0.394834		4	1.9261	0.733495	1.35047	1.01075	0.480298	1.23496
5	2.31769	2.14235	2.14968	0.310381	0.441132	0.473647		5	1.94668	0.726802	1.34289	0.987316	0.457894	1.21679
10	2.47296	2.2085	2.21578	0.361533	0.524647	0.336691		10	1.98617	0.71502	1.36356	1.0197	0.538598	1.21739
15	2.49893	2.22472	2.24407	0.369838	0.51291	0.329629		15		0.703557	1.40762	1.02485	0.523268
20	2.47763	2.22663	2.22435	0.350568	0.520857	0.278829		20		0.68604	1.42387	1.05793	0.56187	1.26395
Figure 3Biii
Time to peak
Stim	Female FVB						Stim	Female FX
0.5	1.48706	0.982361	1.10178	0.807293	1.11544		0.5	0.98912	0.878717	1.15585	0.860692	0.876464
1	0.88773	1.06573	1.0815	0.80504	0.835497		1	1.0139	0.98912	1.05671	0.856186	0.871958
2	1.07699	1.13107	0.964336	0.800759	0.841318		2	1.18289	1.086	1.0477	1.05671	0.889983
3	1.1198	1.14233	0.820136	0.784762	0.617004		3	1.20993	1.04545	1.02968	0.935045	1.10178
4	1.09952	1.14008	0.822389	0.838611	0.665764		4	1.17162	1.10403	1.03418	0.935045	1.09502
5	1.07023	1.14233	0.835908	0.807744	0.67692		5	1.20091	1.06347	1.02292	0.935045	1.11755
10	1.08375	1.10178	0.817883	0.80166	0.808539		10	1.18965	0.914767	1.03193	0.935045	1.13783
15	1.0815	1.08826	0.813377	0.835006	0.742815		15	1.16712	0.914767	1.01616	0.935045	0.85168
20	1.06798	1.13107	0.813377	0.802787	0.934751		20	1.13332	0.912514	0.919273	0.935045	0.862945
Stim	Male FVB							Stim	Male FX
0.5	1.03643	1.21443	0.923779	1.06798	1.72589	0.790845		0.5	1.12431	1.02968	0.964336	0.944058	0.908008	1.06347
1	1.16712	1.14233	0.896742	1.03418	1.05671	1.02742		1	1.14909	0.957576	0.98912	1.07023	0.926033	1.01616
2	1.14909	1.19415	1.14233	1.086	1.09952	1.02517		2	1.19415	1.13107	1.0432	1.13107	1.11304	1.06122
3	1.23246	1.26625	0.912514	1.03643	1.18965	1.03193		3	1.18739	1.09276	1.05671	1.12656	1.09952	0.88097
4	0.905754	1.20767	0.912514	1.10403	1.17388	0.975601		4	1.21443	1.14008	1.03193	1.13332	1.12431	1.11755
5	0.905754	1.13332	0.912514	1.06798	0.835908	0.797605		5	1.20091	1.13783	1.05671	1.1536	1.10403	1.03643
10	0.905754	1.20542	0.912514	1.06122	0.964336	1.04995		10	1.18289	1.12205	1.02742	1.13783	1.02517	1.06573
15	0.905754	1.20317	0.912514	0.950817	0.88097	1.0139		15		1.05446	1.03643	1.13332	1.03869
20	0.905754	1.13557	0.912514	1.02968	0.91702	1.00039		20		1.06573	1.03643	1.16036	1.03418	1.08826

### Sheet: Figure 4
Figure 4Bi
Number of events
Female FVB						Female FX						Male FVB						Male FX
Class 1	Class 2	Class 3	Class 4	Class 5		Class 1	Class 2	Class 3	Class 4	Class 5		Class 1	Class 2	Class 3	Class 4	Class 5		Class 1	Class 2	Class 3	Class 4	Class 5
21	12	0	3	18		15	15	0	0	20		8	7	0	1	13		2	6	1	1	15
9	4	0	0	13		21	6	0	0	14		0	9	0	1	7		21	5	0	2	11
20	1	0	1	11		13	7	1	2	18		13	8	1	0	20		21	5	0	1	12
18	4	0	0	13		26	7	2	3	9		7	12	1	3	11		26	3	0	1	13
9	4	0	2	12		17	7	0	4	10		20	2	0	1	13		13	8	0	1	14
13	0	0	0	3		5	21	0	1	13		19	5	0	1	12		17	2	0	1	10
12	6	1	2	9		0	4	0	0	2		17	2	0	0	12		8	7	1	0	31
3	6	0	0	7		4	30	1	1	15		15	2	0	1	11		3	17	2	1	14
13	1	0	1	17		23	7	0	2	8		7	2	0	1	6		0	10	0	2	11
16	2	0	1	14		16	14	0	0	19		14	2	0	1	6		6	5	0	0	14
6	5	1	0	14		27	0	0	0	12		15	2	1	2	13		7	7	2	1	9
15	4	0	2	12		26	3	0	0	11		15	5	0	0	15		12	4	0	2	8
						32	3	0	1	15		1	6	0	0	4		19	5	0	0	12
						2	9	0	1	7		11	4	0	3	6		10	16	0	3	15
												10	6	0	2	11		14	5	0	1	10
												14	4	0	0	13		26	2	0	1	17
																		30	5	0	0	13
																		17	15	0	1	15
Figure 4Bii
Duration (s)
Female FVB						Female FX						Male FVB						Male FX
Class 1	Class 2	Class 3	Class 4	Class 5		Class 1	Class 2	Class 3	Class 4	Class 5		Class 1	Class 2	Class 3	Class 4	Class 5		Class 1	Class 2	Class 3	Class 4	Class 5
6.33419	11.4018	0	19.0647	20.3568		2.80393	3.9181	0	0	13.8457		5.03056	9.26821	0	27.293	22.5762		5.21375	7.75925	10.652	13.9195	19.6268
4.22683	10.8646	0	0	14.4537		4.29738	7.50983	0	0	14.7027		0	12.8157	0	58.8885	31.0084		6.3601	7.9183	0	15.0602	14.2223
5.52715	20.2635	0	20.8595	20.3813		3.54731	6.88014	8.172	14.7535	13.9153		5.07523	7.124	13.4505	0	13.8138		4.26002	11.393	0	17.2485	21.3167
3.73553	9.15188	0	0	18.9208		4.43512	9.01286	11.3703	15.622	14.031		3.26486	13.4195	17.183	24.2553	21.2134		3.67554	5.10267	0	18.606	18.0736
5.16728	8.07362	0	23.2727	20.194		3.79	10.3964	0	22.1805	14.5168		6.36428	19.3422	0	21.04	18.0907		3.325	4.549	0	25.5135	18.6579
6.31342	0	0	0	54.9648		3.9335	5.05421	0	15.466	15.8787		6.11639	9.5189	0	23.264	19.8505		6.04885	16.7153	0	18.8445	22.1719
5.88708	12.4908	6.8225	23.84	19.2903		0	28.4364	0	0	46.71		6.27903	9.26625	0	0	25.8693		2.946	3.73193	2.9715	0	10.3918
7.82317	7.60408	0	0	24.6776		1.80337	4.74688	3.1765	14.8535	11.0251		6.8903	8.71425	0	31.239	24.8726		4.88867	5.60429	10.2903	12.6455	15.7447
4.11588	9.4885	0	31.2985	18.3379		3.94991	8.44714	0	28.5705	18.6008		8.864	11.05	0	49.9	28.052		0	10.0264	0	23.7705	20.2476
4.45222	10.0557	0	24.4725	17.7878		3.69522	7.14696	0	0	10.0786		8.893	16.425	0	30.768	24.511		10.0472	16.6995	0	0	26.9331
5.71567	8.3376	14.908	0	20.209		5.48285	0	0	0	19.6207		7.583	15.602	11.363	20.458	19.671		8.81679	12.8437	11.7018	19.061	19.701
4.08627	8.9515	0	12.7065	18.8023		5.44965	7.588	0	0	17.4424		3.789	13.899	0	0	17.206		10.6007	11.1883	0	42.5132	21.5547
						3.83922	5.54383	0	8.0635	13.2276		9.521	19.131	0	0	53.899		5.28324	9.5688	0	0	18.2102
						3.239	6.12361	0	17.0995	11.0324		10.502	13.853	0	29.34	28.978		2.1384	4.91378	0	13.6273	15.1161
												6.042	13.986	0	24.249	23.043		5.86664	8.3007	0	10.042	24.1039
												5.565	6.322	0	0	25.156		4.26121	6.3205	0	9.347	11.0886
																		4.68043	6.9419	0	0	13.7738
																		3.14959	6.24433	0	18.8225	10.6049
Figure 4Biii
Max amplitude (µV)
Female FVB						Female FX						Male FVB						Male FX
Class 1	Class 2	Class 3	Class 4	Class 5		Class 1	Class 2	Class 3	Class 4	Class 5		Class 1	Class 2	Class 3	Class 4	Class 5		Class 1	Class 2	Class 3	Class 4	Class 5
238.303	358.462	0	636.95	443.923		474.813	737.54	0	0	841.649		108.202	196.129	0	286.596	173.176		110.049	254.129	270.06	412.105	241.87
87.2878	150.915	0	0	140.981		235.416	356.303	0	0	401.249		0	164.799	0	261.31	174.463		332.074	661.452	0	819.233	603.017
135.219	412.883	0	633.173	327.647		163.83	268.224	382.689	394.33	303.829		160.886	223.684	406.999	0	241.122		316.234	715.107	0	1144.23	682.375
167.958	309.461	0	0	338.545		202.36	410.91	521.821	547.77	380.571		140.116	264.495	288.243	304.9	254.149		432.671	697.569	0	985.729	796.652
279.32	516.704	0	721.242	558.411		271.438	524.102	0	768.224	532.323		117.829	225.21	0	364.162	203.015		590.379	1164.53	0	1467.13	1101.23
20.6269	0	0	0	63.5331		523.641	681.046	0	866.202	735.429		255.304	558.843	0	674.281	524.743		423.588	771.296	0	1248.28	690.243
264.926	617.896	699.412	694.405	593.942		0	206.893	0	0	205.721		119.651	239.382	0	0	255.02		329.545	479.898	745.587	0	492.519
81.4381	113.527	0	0	125.468		114.564	161.794	233.551	242.052	184.475		249.545	454.527	0	799.314	480.53		329.475	461.726	642.855	549.249	476.901
311.071	783.079	0	1131.99	668.979		190.275	369.428	0	525.652	406.848		54.918	146.886	0	179.91	122.009		0	471.894	0	744.316	499.197
298.959	667.936	0	839.296	636.687		90.6279	146.08	0	0	144.167		54.243	83.285	0	156.85	93.271		217.079	352.096	0	0	368.774
343.809	717.658	1003.29	0	689.983		456.439	0	0	0	860.409		151.74	314.172	427.116	329.024	221.515		72.6247	171.943	191.4	216.005	140.039
259.273	528.592	0	706.974	477.231		298.573	608.565	0	0	527.636		127.133	208.196	0	0	220.474		248.368	397.687	0	651.157	362.261
						223.44	388.578	0	630.928	333.036		183.968	304.673	0	0	378.736		148.712	245.05	0	0	253.763
						85.7532	101.21	0	177.173	119.598		177.021	286.749	0	404.282	331.014		128.988	234.862	0	294.877	252.558
												252.95	519.557	0	823.599	555.288		209.067	385.319	0	562.399	396.556
												248.804	451.876	0	0	515.795		148.079	247.568	0	448.851	205.869
																		155.492	216.385	0	0	251.186
																		317.189	559.458	0	812.48	577.619
Figure 4Biv
Avg amplitude (µV)
Female FVB						Female FX						Male FVB						Male FX
Class 1	Class 2	Class 3	Class 4	Class 5		Class 1	Class 2	Class 3	Class 4	Class 5		Class 1	Class 2	Class 3	Class 4	Class 5		Class 1	Class 2	Class 3	Class 4	Class 5
99.0067	130.082	0	272.404	206.571		239.746	359.772	0	0	440.074		56.439	96.1307	0	138.879	81.4815		58.4029	105.529	58.2401	162.176	104.911
41.6026	47.5079	0	0	56.3547		134.334	173.994	0	0	226.484		0	63.8572	0	83.8047	69.0216		161.351	220.34	0	286.165	231.749
65.3962	142.651	0	120.541	146.883		74.4021	106.744	134.613	149.282	127.14		78.6135	111.338	96.8825	0	112.121		134.025	238.467	0	251.104	279.634
77.0795	102.692	0	0	139.879		91.2599	144.312	113.39	230.867	142.926		64.0886	115.694	93.8785	145.434	122.028		218.897	305.093	0	484.46	424.87
106.136	211.776	0	284.424	224.613		125.87	210.077	0	260.679	205.11		73.7714	90.4126	0	236.11	120.987		291.268	448.864	0	809.047	532.592
8.02972	0	0	0	13.5364		254.414	328.238	0	428.815	374.735		107.852	199.8	0	173.367	189.029		145.172	328.808	0	356.329	287.601
99.8177	196.013	121.238	293.589	245.909		0	83.4887	0	0	85.4097		57.5211	85.4996	0	0	109.6		154.227	215.175	182.123	0	209.472
29.7796	33.2801	0	0	45.7229		54.0068	72.4715	60.207	124.47	88.196		120.218	113.959	0	328.942	203.822		166.013	208.874	250.666	243.196	230.759
160.39	217.712	0	513.75	288.08		107.987	150.158	0	299.414	225.422		25.505	34.377	0	31.728	40.896		0	187.446	0	366.944	215.001
120.116	235.054	0	298.856	237.555		42.9481	61.8013	0	0	62.507		29.949	46.909	0	80.179	47.025		81.0865	109.026	0	0	125.947
164.594	293.061	260.23	0	275.201		191.975	0	0	0	396.337		66.192	118.266	97.322	139.956	98.21		34.9939	55.8744	49.0685	71.9442	50.4651
140.656	184.918	0	222.733	211.924		132.996	220.407	0	0	190.553		63.827	100.635	0	0	99.95		111.869	153.846	0	327.169	159.859
						120.319	183.741	0	206.594	165.791		73.359	100.964	0	0	156.076		72.4357	97.4043	0	0	129.866
						50.0864	57.0875	0	105.383	69.2031		75.162	120.676	0	184.207	132.707		72.7399	99.346	0	116.026	116.902
												105.704	157.919	0	337.098	274.759		72.7415	122.291	0	150.369	148.784
												90.813	153.25	0	0	164.226		68.875	68.356	0	109.976	79.015
																		82.5077	91.3952	0	0	126.992
																		158.699	244.503	0	351.69	287.393

### Sheet: Figure 5
Figure 5Ci
Flexor (lL2vsrL2)
Fem FVB			Fem FX			Male FVB			Male FX
Mean Vector Angle	Length of Mean Vector		Mean Vector Angle	Length of Mean Vector		Mean Vector Angle	Length of Mean Vector		Mean Vector Angle	Length of Mean Vector
180.559	0.903129		188.049	0.922592		158.178	0.887994		179.671	0.966173
205.707	0.931039		208.393	0.870375		135.514	0.883204		194.162	0.92588
152.433	0.932797		185.111	0.905653		197.932	0.907966		172.989	0.959592
174.89	0.907242		211.789	0.854252		179.913	0.906291		193.85	0.893062
190.794	0.885016		172.133	0.908582		168.191	0.9073		170.104	0.502571
198.349	0.903521		168.39	0.912666		177.865	0.909085		54.3698	0.664951
			180.045	0.905866		180.583	0.908148		208.759	0.848333
						186.612	0.889786		150.472	0.886228
									184.77	0.918055
Figure 5Cii
Extensor (lL5vslL5)
Fem FVB			Fem FX			Male FVB			Male FX
Mean Vector Angle	Length of Mean Vector		Mean Vector Angle	Length of Mean Vector		Mean Vector Angle	Length of Mean Vector		Mean Vector Angle	Length of Mean Vector
189.404	0.890645		157.951	0.912831		27.0705	0.891231		157.763	0.949087
187.818	0.891444		220.087	0.868844		74.7256	0.877621		9.49551	0.894271
141.561	0.8887		159.786	0.838247		135.365	0.857337		178.63	0.919757
196.772	0.899179		299.269	0.86882		172.627	0.710357		328.193	0.866323
171.163	0.902002		272.575	0.84955		244.343	0.848495		295.234	0.771075
164.144	0.905121		191.016	0.864919		188.527	0.904334		39.8029	0.53093
			194.208	0.887571		163.829	0.870145		222.334	0.848481
						173.479	0.863401		142.97	0.87429
									212.512	0.89326
Figure 5Ciii
Ipsilateral (rL2vsrL5)
Fem FVB			Fem FX			Male FVB			Male FX
Mean Vector Angle	Length of Mean Vector		Mean Vector Angle	Length of Mean Vector		Mean Vector Angle	Length of Mean Vector		Mean Vector Angle	Length of Mean Vector
189.786	0.903372		201.604	0.915005		172.192	0.887572		178.054	0.954082
199.969	0.905507		135.258	0.875398		135.514	0.883204		197.564	0.947276
181.937	0.909266		336.713	0.873482		217.194	0.902547		174.687	0.935367
181.141	0.917248		81.4388	0.890597		193.634	0.698874		17.324	0.894073
184.848	0.916434		99.9429	0.85376		129.989	0.891706		97.5511	0.862525
208.067	0.906093		140.742	0.905018		170.081	0.903595		150.621	0.723911
			147.085	0.924218		198.441	0.878326		164.791	0.895534
						193.272	0.907527		185.629	0.913242
									158.699	0.905338
Figure 5Civ
Diagonal (lL2vsrL5)
Fem FVB			Fem FX			Male FVB			Male FX
Mean Vector Angle	Length of Mean Vector		Mean Vector Angle	Length of Mean Vector		Mean Vector Angle	Length of Mean Vector		Mean Vector Angle	Length of Mean Vector
22.404	0.907175		2.04584	0.920134		199.14	0.92414		335.495	0.974072
26.6143	0.923627		2.98231	0.867938		206.617	0.873166		207.539	0.913319
325.955	0.89872		0.408107	0.901874		352.112	0.8962		353.327	0.941626
356.979	0.814086		23.7634	0.860625		352.587	0.918578		354.505	0.877486
358.828	0.894786		17.5961	0.906755		2.23762	0.913177		193.761	0.910078
3.28809	0.881755		331.805	0.890975		354.982	0.901732		209.276	0.573453
			345.899	0.882453		5.54307	0.89852		27.5863	0.847413
						6.40251	0.869523		331.91	0.874824
									6.07623	0.910379

### Sheet: Figure 6
Figure 6Bi
Total distance (m)
Fem FVB	Fem FX	Male FVB	Male FX
68.695	175.874	51.465	154.775
90.021	186.656	88.426	158.763
99.398	130	57.081	158.032
80.256	96.744	93.131	153.914
75.91	111.217	58.308	74.73
65.815	93.543	75.206	95.08
71.887	90.237	81.711	79.996
101.353	64.68	65.831	92.965
78.469	93.035	71.165	49.096
106.486	70.216	46.553	73.939
125.046	63.96	50.391	74.797
107.966		82.262	64.708
79.677		69.706
		112.259
Figure 6Bii
Avg speed (cm/s)
Fem FVB	Fem FX	Male FVB	Male FX
3.8	9.8	2.9	8.6
5	10.4	4.9	8.8
5.5	7.2	3.2	8.8
4.5	5.4	5.2	8.6
4.2	6.2	3.2	4.2
3.7	5.2	4.2	5.3
4	5	4.5	4.4
5.6	3.6	3.7	5.2
4.4	5.2	4	2.7
5.9	3.9	2.6	4.1
6.9	3.6	2.8	4.2
6		4.6	3.6
4.4		3.9
		6.2
Figure 6Biii
Max speed (cm/s)
Fem FVB	Fem FX	Male FVB	Male FX
42.1	81.1	30.9	67.4
37.2	72	45	77.5
47.6	69.1	33.8	71.7
36.9	43.5	47.1	77.7
42.3	54.4	41.6	44.7
34.9	52.7	33	59.1
40.7	61.9	40.3	37.1
60.3	39	35.9	45.5
38.3	61.3	46.7	36.7
47.5	46.4	42.7	40.8
44.5	65.1	47.9	43.1
46.2		62.2	58.9
38.9		46
		61.4
Figure 6Ci
Avg speed (cm/s)									Avg stride (s)									Avg stance (s)									Avg swing (s)
Female FVB				Female FX					Female FVB				Female FX					Female FVB				Female FX					Female FVB				Female FX
LH	RH	LF	RF	LH	RH	LF	RF		LH	RH	LF	RF	LH	RH	LF	RF		LH	RH	LF	RF	LH	RH	LF	RF		LH	RH	LF	RF	LH	RH	LF	RF
78.873	79.9749	74.807	74.9468	64.3415	62.2333	62.2333	62.1294		0.1343	0.1308	0.1239	0.1244	0.141091	0.137455	0.137455	0.136		0.0514	0.05	0.0494	0.0508	0.062818	0.061455	0.061455	0.060545		0.0829	0.0808	0.0745	0.0736	0.078273	0.076	0.076	0.075455
56.1837	53.6221	53.6866	52.946	72.6898	76.8478	74.4839	71.0041		0.16275	0.177	0.163167	0.160667	0.129143	0.125571	0.118571	0.122714		0.066417	0.07275	0.062583	0.063167	0.053286	0.051286	0.049857	0.054429		0.096333	0.10425	0.100583	0.0975	0.075857	0.074286	0.068714	0.068286
72.3057	74.223	68.6241	70.2546	80.5957	78.0077	72.6792	75.2893		0.142917	0.13625	0.1325	0.13375	0.129909	0.134273	0.128	0.129636		0.06125	0.0585	0.05575	0.059833	0.050545	0.054182	0.052	0.054091		0.081667	0.07775	0.07675	0.073917	0.079364	0.080091	0.076	0.075545
64.3126	66.2332	63.5322	57.7574	47.6861	46.803	43.6633	46.755		0.143909	0.144	0.139273	0.143125	0.155833	0.156333	0.159333	0.154167		0.066091	0.065909	0.060545	0.06625	0.078833	0.081167	0.076833	0.080167		0.077818	0.078091	0.078727	0.076875	0.077	0.075167	0.0825	0.074
72.6261	72.0575	68.0728	70.7714	48.9926	48.1126	47.1805	48.5194		0.132167	0.130167	0.12775	0.12625	0.155833	0.154333	0.153833	0.1515		0.049083	0.052917	0.053	0.0515	0.074833	0.077333	0.071	0.075667		0.083083	0.07725	0.07475	0.07475	0.081	0.077	0.082833	0.075833
46.6771	46.4483	41.1329	44.3206	59.9114	56.9382	55.3498	55.2559		0.16	0.167333	0.165667	0.162333	0.141833	0.1425	0.141333	0.142333		0.068333	0.0795	0.0755	0.0715	0.063833	0.0695	0.062333	0.06		0.091667	0.087833	0.090167	0.090833	0.078	0.073	0.079	0.082333
41.8653	42.0904	39.3119	40.5664	57.1208	56.9189	52.8842	51.9794		0.169333	0.169667	0.170833	0.1655	0.143	0.148833	0.144167	0.143333		0.082333	0.091167	0.083	0.081667	0.065333	0.065167	0.062167	0.063333		0.087	0.0785	0.087833	0.083833	0.077667	0.083667	0.082	0.08
51.8738	54.0346	50.9399	49.0029	40.3403	42.6264	39.3724	40.2017		0.155	0.146167	0.146667	0.148167	0.176333	0.171667	0.176333	0.172667		0.067167	0.065667	0.058667	0.065	0.092167	0.090833	0.085167	0.086333		0.087833	0.0805	0.088	0.083167	0.084167	0.080833	0.091167	0.086333
56.5385	55.0062	51.8508	52.9469	48.7888	47.636	47.7297	43.5875		0.1415	0.142833	0.1455	0.142167	0.1455	0.1505	0.155333	0.1635		0.0595	0.059	0.059333	0.057667	0.068167	0.072667	0.069667	0.074167		0.082	0.083833	0.086167	0.0845	0.077333	0.077833	0.085667	0.089333
49.2382	51.3911	45.3039	46.2623	53.4862	54.2407	49.549	52.2447		0.1555	0.150833	0.1575	0.156	0.145167	0.140167	0.1465	0.140667		0.0745	0.0695	0.0755	0.069167	0.067667	0.068167	0.066167	0.064167		0.081	0.081333	0.082	0.086833	0.0775	0.072	0.080333	0.0765
57.8998	55.7074	54.5527	54.1649	40.9519	42.8206	42.2954	40.9847		0.138167	0.143667	0.139167	0.139667	0.164167	0.164667	0.161	0.1645		0.060333	0.067	0.058333	0.059333	0.085167	0.082167	0.0745	0.076667		0.077833	0.076667	0.080833	0.080333	0.079	0.0825	0.0865	0.087833
51.4919	51.7483	49.3299	49.9212						0.158167	0.154333	0.155167	0.150833						0.0755	0.072833	0.066833	0.065833						0.082667	0.0815	0.088333	0.085
52.1241	53.557	52.1981	50.8067						0.155833	0.151	0.143667	0.148167						0.0705	0.0685	0.059333	0.064667						0.085333	0.0825	0.084333	0.0835
58.9684	60.7064	59.3432	58.6746						0.143667	0.143	0.143667	0.145						0.063333	0.065	0.058667	0.061						0.080333	0.078	0.085	0.084
Figure 6Cii
Avg speed (cm/s)									Avg stride (s)									Avg stance (s)									Avg swing (s)
Male FVB				Male FX					Male FVB				Male FX					Male FVB				Male FX					Male FVB				Male FX
LH	RH	LF	RF	LH	RH	LF	RF		LH	RH	LF	RF	LH	RH	LF	RF		LH	RH	LF	RF	LH	RH	LF	RF		LH	RH	LF	RF	LH	RH	LF	RF
85.9833	83.6408	80.5329	78.8321	75.5938	80.269	76.5144	71.3498		0.124333	0.127167	0.12075	0.123083	0.123583	0.120333	0.116167	0.11825		0.053583	0.058417	0.0495	0.048917	0.056917	0.05375	0.051083	0.054833		0.07075	0.06875	0.07125	0.074167	0.066667	0.066583	0.065083	0.063417
93.0754	86.4413	86.945	86.4741	63.2672	64.0687	56.23	61.7239		0.113818	0.115909	0.114909	0.112909	0.135	0.134857	0.138429	0.134		0.048091	0.057091	0.049727	0.046818	0.067143	0.071286	0.064714	0.064		0.065727	0.058818	0.065182	0.066091	0.067857	0.063571	0.073714	0.07
95.7826	94.9956	91.0736	92.6293	60.5421	65.7034	62.3508	58.9104		0.1095	0.11325	0.105667	0.106083	0.125857	0.128714	0.119286	0.127857		0.046417	0.050333	0.0445	0.046	0.060429	0.060857	0.053	0.057286		0.063083	0.062917	0.061167	0.060083	0.065429	0.067857	0.066286	0.070571
88.2747	81.0465	81.0552	83.7923	84.5477	80.6963	77.2696	78.75		0.111111	0.116556	0.110333	0.110222	0.112222	0.116556	0.110222	0.109556		0.048	0.054778	0.048444	0.046	0.049556	0.050222	0.044444	0.048556		0.063111	0.061778	0.061889	0.064222	0.062667	0.066333	0.065778	0.061
70.1368	69.5679	68.556	66.291	62.4561	64.9633	60.4633	61.2088		0.125444	0.132556	0.136889	0.137444	0.1436	0.1381	0.1444	0.1434		0.063778	0.068111	0.061111	0.060889	0.0729	0.0687	0.0668	0.0637		0.061667	0.064444	0.075778	0.076556	0.0707	0.0694	0.0776	0.0797
34.8244	37.3262	35.9136	36.2236	48.3493	46.6276	45.2769	46.6976		0.206667	0.195	0.195667	0.191667	0.158	0.160833	0.156833	0.155		0.107833	0.106333	0.088	0.096333	0.077	0.086667	0.0715	0.073167		0.098833	0.088667	0.107667	0.095333	0.081	0.074167	0.085333	0.155
33.7344	34.9175	35.7631	31.607	70.0723	71.5015	67.4663	68.2769		0.213	0.2142	0.203	0.2238	0.131333	0.128667	0.132333	0.128		0.1124	0.1204	0.0922	0.1054	0.051333	0.058667	0.050333	0.05		0.1006	0.0938	0.1108	0.1184	0.08	0.07	0.082	0.128
36.7433	34.7896	32.2463	35.4879	32.8962	31.1871	29.164	31.0169		0.1966	0.2076	0.1994	0.1966	0.217	0.217667	0.224833	0.215167		0.099	0.1084	0.0958	0.0954	0.12	0.130833	0.118167	0.108833		0.0976	0.0992	0.1036	0.1012	0.097	0.086833	0.106667	0.215167
31.3223	31.1929	29.9515	29.727	41.3759	42.8354	38.9586	38.9406		0.221333	0.222167	0.221833	0.221333	0.1715	0.166333	0.173167	0.176		0.123	0.131833	0.1185	0.124	0.079833	0.079833	0.0775	0.079833		0.098333	0.090333	0.103333	0.097333	0.091667	0.0865	0.095667	0.176
28.0281	26.4718	24.8554	26.8975	49.6654	46.17	44.048	48.1718		0.247	0.250667	0.250333	0.236167	0.158167	0.165167	0.165	0.1525		0.1305	0.151667	0.129833	0.115167	0.069667	0.079333	0.068833	0.069667		0.1165	0.099	0.1205	0.121	0.0885	0.085833	0.096167	0.082833
31.438	32.9068	30.8741	30.4138	48.4796	46.1415	44.2202	45.2773		0.202167	0.201667	0.205333	0.205667	0.152833	0.156667	0.157667	0.1565		0.106167	0.119167	0.099833	0.096333	0.078667	0.081833	0.074167	0.075833		0.096	0.0825	0.1055	0.109333	0.074167	0.074833	0.0835	0.080667
54.1899	55.0964	52.6427	51.84	53.6803	55.0832	52.9832	52.2786		0.1545	0.16	0.152167	0.1565	0.142167	0.140833	0.143	0.144		0.063833	0.076167	0.067833	0.067167	0.067167	0.0685	0.0645	0.065167		0.090667	0.083833	0.084333	0.089333	0.075	0.072333	0.0785	0.078833
49.632	49.7765	48.4864	47.5126	48.1098	48.7734	48.0329	47.0691		0.152833	0.1525	0.1525	0.1565	0.160167	0.155333	0.1555	0.155333		0.072833	0.075167	0.068	0.073667	0.078833	0.0775	0.070167	0.069667		0.08	0.077333	0.0845	0.082833	0.081333	0.077833	0.085333	0.085667
59.801	61.5601	57.6205	57.1891						0.132333	0.134167	0.131333	0.1355						0.056333	0.059667	0.057833	0.056333						0.076	0.0745	0.0735	0.079167
Figure 6Ei
Flexor (lL2vsrL2)
Coordinate	Fem FVB	Fem FX	Male FVB	Male FX
X	-0.6637	-0.9069	-0.6173	-0.7622
Y	0.0263	0.1613	-0.1165	-0.0019
X	-0.9456	-0.9349	-0.8958	-0.908
Y	-0.1282	-0.1754	-0.1297	-0.0664
X	-0.8874	-0.8746	-0.9627	-0.9453
Y	0.0382	-0.1243	-0.0222	0.0111
X	-0.6938	-0.8961	-0.7982	-0.811
Y	-0.145	-0.028	0.1356	-0.0348
X	-0.881	-0.9391	-0.7957	-0.7681
Y	-0.0737	-0.0805	-0.2455	-0.1197
X	-0.9207	-0.849	-0.8882	-0.8408
Y	0.3212	0.0955	0.1478	-0.0351
X	-0.8317	-0.8325	-0.8814	-0.8601
Y	-0.0933	-0.0875	-0.0882	-0.3492
X	-0.9362	-0.872	-0.8774	-0.7376
Y	-0.1718	-0.0142	0.0104	-0.0118
X	-0.9246	-0.8181	-0.8136	-0.937
Y	0.0853	0.1068	0.0639	0.0459
X	-0.8492	-0.8404	-0.8029	-0.9054
Y	-0.2176	-0.0497	0.0539	-0.0237
X	-0.9111	-0.8098	-0.8697	-0.9216
Y	0.1304	0.0569	-0.1338	-0.2048
X	-0.8383		-0.8887	-0.8173
Y	-0.0411		0.0907	-0.1928
X	-0.8949		-0.6954	-0.9055
Y	-0.1072		-0.1603	0.0021
X	-0.8685		-0.9597
Y	0.0875		0.0722
Figure 6Eii
Extensor (lL5vslL5)
Coordinate	Fem FVB	Fem FX	Male FVB	Male FX
X	-0.5885	-0.8131	-0.8659	-0.7133
Y	-0.0335	0.1608	-0.1866	0.1223
X	-0.7728	-0.8557	-0.9228	-0.8601
Y	-0.3952	-0.0464	-0.1661	-0.2464
X	-0.8443	-0.4908	-0.8497	-0.8442
Y	0.0073	-0.3289	0.0496	0.0696
X	-0.6276	-0.7142	-0.8272	-0.8086
Y	-0.3454	0.3631	0.0513	-0.301
X	-0.9123	-0.7649	-0.764	-0.8091
Y	-0.3203	-0.0261	-0.2707	-0.2326
X	-0.6429	-0.7843	-0.8098	-0.8127
Y	0.5658	-0.0792	0.2914	-0.1878
X	-0.7291	-0.7262	-0.8172	-0.7268
Y	-0.019	-0.3727	0.0101	-0.3608
X	-0.8729	-0.7405	-0.706	-0.8786
Y	0.0634	-0.169	-0.5487	-0.1028
X	-0.8618	-0.637	-0.885	-0.8285
Y	-0.0758	-0.0223	-0.1732	0.3296
X	-0.5323	-0.7648	-0.7258	-0.738
Y	-0.2662	-0.1241	0.007	-0.0445
X	-0.8874	-0.699	-0.8413	-0.8226
Y	0.115	-0.0997	-0.1262	-0.2032
X	-0.8436		-0.6725	-0.695
Y	-0.1818		0.3366	-0.1819
X	-0.8131		-0.6127	-0.77
Y	-0.084		-0.2938	0.0903
X	-0.9332		-0.9436
Y	0.0274		-0.1863
Figure 6Eiii
Ipsilateral (rL2vsrL5)
Coordinate	Fem FVB	Fem FX	Male FVB	Male FX
X	-0.9086	-0.7993	-0.8411	-0.8081
Y	0.0308	0.4054	-0.1574	0.0945
X	-0.7973	-0.8699	-0.9045	-0.7736
Y	0.276	0.2816	0.0989	0.4224
X	-0.8763	-0.4257	-0.9014	-0.9243
Y	0.2918	0.8115	0.1712	0.2537
X	-0.7355	-0.8114	-0.8643	-0.8498
Y	0.3702	0.0011	0.0848	0.2915
X	-0.8381	-0.77	-0.7761	-0.8547
Y	0.486	0.4212	0.2421	0.1598
X	-0.8614	-0.7102	-0.9695	-0.8302
Y	0.0227	0.6849	0.0307	0.4679
X	-0.8826	-0.7788	-0.8173	-0.8739
Y	0.064	0.3939	0.0894	0.075
X	-0.9355	-0.8965	-0.8872	-0.5064
Y	0.0666	0.2314	0.3231	0.7962
X	-0.8443	-0.8443	-0.8151	-0.7918
Y	0.3623	0.3623	0.3664	0.4668
X	-0.8093	-0.5151	-0.8236	-0.9201
Y	0.1887	0.6512	0.231	0.1789
X	-0.8793	-0.5418	-0.7595	-0.9114
Y	0.3625	0.5488	0.537	0.2249
X	-0.8868		-0.9047	-0.8946
Y	0.0508		0.018	0.3703
X	-0.7926		-0.8895	-0.8532
Y	0.12		0.1931	0.1929
X	-0.8214		-0.83
Y	0.1935		0.2909
Figure 6Eiv
Diagonal (lL2vsrL5)
Coordinate	Fem FVB	Fem FX	Male FVB	Male FX
X	0.7129	0.6747	0.7168	0.4588
Y	-0.035	-0.6757	0.217	-0.2798
X	0.922	0.8949	0.9553	0.8119
Y	0.0299	-0.205	-0.0977	-0.1405
X	0.7682	0.5836	0.8285	0.8122
Y	-0.3004	-0.2747	-0.3787	-0.4197
X	0.7365	0.6126	0.8619	0.8282
Y	0.1021	-0.5384	-0.1606	-0.0868
X	0.8818	0.722	0.9264	0.8646
Y	-0.2559	-0.5481	-0.1232	0.1187
X	0.677	0.6461	0.8773	0.8395
Y	-0.5504	-0.5559	-0.2765	-0.2812
X	0.8656	0.7248	0.8417	0.719
Y	-0.065	-0.1369	-0.097	0.1147
X	0.9166	0.8404	0.9032	0.6209
Y	-0.1927	-0.1301	-0.0616	-0.6806
X	0.9269	0.3293	0.8293	0.5911
Y	-0.1297	-0.5985	-0.2278	-0.6773
X	0.6426	0.7118	0.6372	0.7925
Y	0.0044	-0.432	-0.1658	-0.2142
X	0.7134	0.5662	0.8515	0.9061
Y	-0.5057	-0.5585	-0.4458	-0.1462
X	0.8396		0.7647	0.8207
Y	-0.0171		-0.4904	-0.2243
X	0.8058		0.7818	0.7779
Y	-0.2749		0.0177	-0.3836
X	0.8227		0.9182
Y	-0.1899		-0.2644

### Sheet: Figure 7
Figure 7Bi
Females - Pattern A
FVB - Forelimbs								FX - Forelimbs								FVB - Hindlimbs								FX - Hindlimbs
Correct placement	Partial placement	Correction	Replacement	Slight slip	Deep slip	Total miss		Correct placement	Partial placement	Correction	Replacement	Slight slip	Deep slip	Total miss		Correct placement	Partial placement	Correction	Replacement	Slight slip	Deep slip	Total miss		Correct placement	Partial placement	Correction	Replacement	Slight slip	Deep slip	Total miss
44.8571	55.1429	0	0	0	0	0		34.1071	65.8929	0	0	0	0	0		46.4762	53.5238	0	0	0	0	0		48.9881	51.0119	0	0	0	0	0
38.6667	61.3333	0	0	0	0	0		48.5714	51.4286	0	0	0	0	0		56.6667	43.3333	0	0	0	0	0		40.9048	59.0952	0	0	0	0	0
36.8571	63.1429	0	0	0	0	0		54.4444	44.4444	1.11111	0	0	0	0		52.8571	47.1429	0	0	0	0	0		38.2143	61.7857	0	0	0	0	0
40.6548	59.3452	0	0	0	0	0		54.0476	45.9524	0	0	0	0	0		40.6548	59.3452	0	0	0	0	0		42.8571	57.1429	0	0	0	0	0
54.9524	45.0476	0	0	0	0	0		49.3809	50.6191	0	0	0	0	0		39.2857	60.7143	0	0	0	0	0		32.8095	67.1905	0	0	0	0	0
80.4643	17.5357	2	0	0	0	0		94.0476	5.95238	0	0	0	0	0		93.127	6.87302	0	0	0	0	0		90.9524	9.04762	0	0	0	0	0
85.7143	12.619	1.66667	0	0	0	0		76.6071	23.3929	0	0	0	0	0		91.8095	8.19048	0	0	0	0	0		77.7763	22.2237	0	0	0	0	0
100	0	0	0	0	0	0		68.0952	30.6548	1.25	0	0	0	0		98.3333	1.66667	0	0	0	0	0		68.2143	31.7857	0	0	0	0	0
93.9881	6.0119	0	0	0	0	0										91.9048	8.09524	0	0	0	0	0
81	19	0	0	0	0	0										96.6667	3.33333	0	0	0	0	0
Figure 7Bii
Males - Pattern A
FVB - Forelimbs								FX - Forelimbs								FVB - Hindlimbs								FX - Hindlimbs
Correct placement	Partial placement	Correction	Replacement	Slight slip	Deep slip	Total miss		Correct placement	Partial placement	Correction	Replacement	Slight slip	Deep slip	Total miss		Correct placement	Partial placement	Correction	Replacement	Slight slip	Deep slip	Total miss		Correct placement	Partial placement	Correction	Replacement	Slight slip	Deep slip	Total miss
41.0119	58.9881	0	0	0	0	0		59.6667	40.3333	0	0	0	0	0		42.5595	57.4405	0	0	0	0	0		27.8095	72.1905	0	0	0	0	0
53.6667	46.3333	0	0	0	0	0		42.9762	57.0238	0	0	0	0	0		52.8095	47.1905	0	0	0	0	0		31.4643	68.5357	0	0	0	0	0
68.8095	31.1905	0	0	0	0	0		47.7262	52.2738	0	0	0	0	0		52.1429	47.8571	0	0	0	0	0		41.9524	58.0476	0	0	0	0	0
54.4286	45.5714	0	0	0	0	0		46.9048	53.0952	0	0	0	0	0		36.3809	63.6191	0	0	0	0	0		46.9048	53.0952	0	0	0	0	0
73.0357	25.5357	1.42857	0	0	0	0		69.9405	30.0595	0	0	0	0	0		82.2024	17.7976	0	0	0	0	0		68.4524	31.5476	0	0	0	0	0
85.4762	14.5238	0	0	0	0	0		55.9722	42.7778	1.25	0	0	0	0		90.4762	9.52381	0	0	0	0	0		55.9722	44.0278	0	0	0	0	0
88.3333	11.6667	0	0	0	0	0		72.6389	27.3611	0	0	0	0	0		74.7619	25.2381	0	0	0	0	0		70.6349	29.3651	0	0	0	0	0
61.5119	38.4881	0	0	0	0	0										67.3452	32.6548	0	0	0	0	0
79.5833	20.4167	0	0	0	0	0										80.6548	19.3452	0	0	0	0	0
Figure 7Biii
Females - Pattern B
FVB - Forelimbs								FX - Forelimbs								FVB - Hindlimbs								FX - Hindlimbs
Correct placement	Partial placement	Correction	Replacement	Slight slip	Deep slip	Total miss		Correct placement	Partial placement	Correction	Replacement	Slight slip	Deep slip	Total miss		Correct placement	Partial placement	Correction	Replacement	Slight slip	Deep slip	Total miss		Correct placement	Partial placement	Correction	Replacement	Slight slip	Deep slip	Total miss
34.1071	65.8929	0	0	0	0	0		30.2904	34.9224	16.4845	6.50433	4.00433	2.85714	4.93687		48.9881	51.0119	0	0	0	0	0		16.9643	63.2143	4.28571	0	0	4.28571	11.25
48.5714	51.4286	0	0	0	0	0		35.7143	35.0595	15.119	4.20635	7.12302	0	2.77778		40.9048	59.0952	0	0	0	0	0		25.2579	65.3968	0	0	3.92857	0	5.41667
54.4444	44.4444	1.11111	0	0	0	0		24.8669	25.8734	33.4967	10.1753	4.58766	0	1		38.2143	61.7857	0	0	0	0	0		10.6241	75.2958	2.22222	0.909091	2.77778	1.11111	7.05989
54.0476	45.9524	0	0	0	0	0		32.4841	35.2143	21.4008	6.97222	2.67857	1.25	0		42.8571	57.1429	0	0	0	0	0		11.0714	74.8214	0	0	5.53571	1.42857	7.14286
49.3809	50.6191	0	0	0	0	0		45.7561	31.215	9.96825	3.2702	1.90909	1.25	6.63131		32.8095	67.1905	0	0	0	0	0		20.873	64.7619	0	0	6.28968	1.11111	6.96429
65.5556	11.1111	14.7222	2.5	2.5	1.25	2.36111		59.7222	24.2262	2.67857	3.47222	3.78968	1.25	4.86111		67.2024	21.1905	0	0	2.67857	2.5	6.42857		63.373	30.7936	0	0	1.25	1.25	3.33333
70.8929	16.0714	9.10714	0	0	0	3.92857		45.0318	24.9048	8.93651	5.07937	3.65079	4.53968	7.85714		68.3929	20.4167	0	0	0	2.85714	8.33333		43.9127	41.6627	0	1.42857	2.77778	1.25	8.96825
74.9802	10.0794	6.46825	1.11111	2.36111	1.25	3.75		31.1309	41.1905	2.5	2.91667	4.10714	1.42857	16.7262		59.2857	30.3571	0	1.25	1.42857	1.42857	6.25		43.2738	49.1071	3.09524	0	1.66667	0	2.85714
74.1071	6.25	8.03571	2.5	1.25	0	7.85714										66.8571	24.9643	0	0	2	1	5.17857
58.9484	20.754	12.619	3.65079	4.02778	0	0										70.1786	23.0357	0	0	0	0	6.78571
Figure 7Biv
Males - Pattern B
FVB - Forelimbs								FX - Forelimbs								FVB - Hindlimbs								FX - Hindlimbs
Correct placement	Partial placement	Correction	Replacement	Slight slip	Deep slip	Total miss		Correct placement	Partial placement	Correction	Replacement	Slight slip	Deep slip	Total miss		Correct placement	Partial placement	Correction	Replacement	Slight slip	Deep slip	Total miss		Correct placement	Partial placement	Correction	Replacement	Slight slip	Deep slip	Total miss
59.6667	40.3333	0	0	0	0	0		36.4524	35.5595	19.7381	6.58333	0	1.66667	0		27.8095	72.1905	0	0	0	0	0		32.8571	65.4762	0	1.66667	0	0	0
42.9762	57.0238	0	0	0	0	0		37.1071	39.0595	9.04762	1.42857	1.25	2	10.1071		31.4643	68.5357	0	0	0	0	0		21.1429	71.1429	1.42857	0	0	4.85714	1.42857
47.7262	52.2738	0	0	0	0	0		33.1847	19.6281	36.8817	4.58333	2.11111	0	3.61111		41.9524	58.0476	0	0	0	0	0		15.6349	64.6627	2.36111	1.11111	2.53968	3.78968	9.90079
46.9048	53.0952	0	0	0	0	0		30.2857	32.7143	30.7143	1.42857	1.42857	0	3.42857		46.9048	53.0952	0	0	0	0	0		18.9881	68.6309	4.52381	2.5	1.25	0	4.10714
58.75	29.4643	6.60714	0	1.42857	0	3.75		45.5606	25.2273	16.2071	5.15151	1	1	5.85353		62.5	36.0714	0	0	0	0	1.42857		33.9722	54.3611	0	1.11111	0	2	8.55556
56.0913	21.1508	8.96825	1.25	0	0	12.5397		44.9621	27.9242	11.9848	9.06061	2.81818	3.25	0		60.1786	33.2143	0	0	1.25	0	5.35714		29.2143	46.4286	1.25	0	0	4.05556	19.0516
73.6905	16.8452	2.67857	0	0	0	6.78571		60.0606	19.4141	8.0404	4.22222	5.13131	0	3.13131		56.4286	38.2143	0	0	1.25	0	4.10714		40.1389	50.4167	1.25	0	1.11111	2.36111	4.72222
65.3571	18.75	6.78571	5.35714	1.25	0	2.5										71.6667	24.4048	0	0	1.25	1.42857	1.25
54.7024	26.3294	9.64286	1.42857	5.21825	0	2.67857										62.9762	34.1071	0	0	1.25	0	1.66667
Figure 7Ci
Females
FVB - Forelimbs			FVB - Hindlimbs			FX - Forelimbs			FX - Hindlimbs
Pattern A	Pattern B		Pattern A	Pattern B		Pattern A	Pattern B		Pattern A	Pattern B
0	0		0	0		0	11.7983		0	15.5357
0	0		0	0		0	9.90079		0	9.34524
0	0		0	0		0	5.58766		0	10.9488
0	0		0	0		0	3.92857		0	14.1071
0	0		0	0		0	9.7904		0	14.3651
0	6.11111		0	11.6071		0	9.90079		0	5.83333
0	3.92857		0	11.1905		0	16.0476		0	12.996
0	7.36111		0	9.10714		0	22.2619		0	4.52381
0	9.10714		0	8.17857
0	4.02778		0	6.78571
Figure 7Cii
Males
FVB - Forelimbs			FVB - Hindlimbs			FX - Forelimbs			FX - Hindlimbs
Pattern A	Pattern B		Pattern A	Pattern B		Pattern A	Pattern B		Pattern A	Pattern B
0	0		0	0		0	1.66667		0	0
0	0		0	0		0	13.3571		0	6.28571
0	0		0	0		0	5.72222		0	16.2302
0	0		0	0		0	4.85714		0	5.35714
0	5.17857		0	1.42857		0	7.85353		0	10.5556
0	12.5397		0	6.60714		0	6.06818		0	23.1071
0	6.78571		0	5.35714		0	8.26263		0	8.19444
0	3.75		0	3.92857
0	7.89682		0	2.91667
